# Evolution of tissue-specific expression of ancestral genes across vertebrates and insects

**DOI:** 10.1101/2022.11.14.516384

**Authors:** Federica Mantica, Luis P. Iñiguez, Yamile Marquez, Jon Permanyer, Antonio Torres-Mendez, Josefa Cruz, Xavi Franch-Marro, Frank Tulenko, Demian Burguera, Stephanie Bertrand, Toby Doyle, Marcela Nouzova, Peter Currie, Fernando G. Noriega, Hector Escriva, Maria Ina Arnone, Caroline B Albertin, Karl R Wotton, Isabel Almudi, David Martin, Manuel Irimia

## Abstract

Regulation of gene expression is arguably the main mechanism contributing to tissue phenotypic diversity within and between species. Here, we assembled an extensive transcriptomic dataset covering twenty bilaterian species and eight tissues, selecting a specular phylogeny that allowed both the combined and parallel investigation of gene expression evolution between vertebrates and insects. We specifically focused on widely conserved ancestral genes, identifying strong cores of pan-bilaterian tissue-specific genes and even larger groups that diverged to define vertebrate and insect tissues. Systematic inferences of tissue-specificity gains and losses show that nearly half of all ancestral genes have been recruited into tissue-specific transcriptomes. This occurred during both ancient and, especially, recent bilaterian evolution, with several gains being associated with the emergence of unique phenotypes. Such pervasive evolution of tissue-specificity was linked to gene duplication coupled with specialization, including an unappreciated prolonged effect of whole genome duplications during recent vertebrate evolution.
