## Supplementary Tables for "Evolution of tissue-specific expression of ancestral genes across vertebrates and insects": Supplementary_Table_4.xlsx

### Sheet: all_ancestral_tissue_specific
OG_ID	Hsa_GeneID	Dme_GeneID	Tissue
GF_011916	SLC32A1	VGAT	Neural
GF_003219	SYN1	Syn	Neural
GF_002897	GRIA2	GluRIA	Neural
GF_001561	GABBR2	GABA-B-R2	Neural
GF_000799	GAD2	Gad1	Neural
GF_004060	CELF4	bru-3	Neural
GF_000644	SYT4	Syt4	Neural
GF_003834	NRXN3	Nrx-1	Neural
GF_012087	CDK5R2	Cdk5alpha	Neural
GF_003409	GRIN1	Nmdar1	Neural
GF_003693	GABRB2	Lcch3	Neural
GF_012721	RIMS3	Rim	Neural
GF_013954	CADPS	Caps	Neural
GF_005474	GPR158	pog	Neural
GF_007237	SCG5	7B2	Neural
GF_015560	GRIK3	CG9935	Neural
GF_010950	PCSK2	amon	Neural
GF_015901	SYT5	Syt1	Neural
GF_015797	DIRAS2	CG8500	Neural
GF_002952	GABRG1	CG8916	Neural
GF_005479	KCNC2	Shaw	Neural
GF_010587	MAPK8IP2	Aplip1	Neural
GF_015968	CACNG7	stg1	Neural
GF_011317	FBXL16	CG32085	Neural
GF_013658	NSF	comt	Neural
GF_010821	NALCN	na	Neural
GF_004440	KCNIP1	CG5890	Neural
GF_004265	SCRT1	scrt	Neural
GF_011652	CA10	CG1402	Neural
GF_004975	GNAO1	Galphao	Neural
GF_004560	SLC6A1	CG1732	Neural
GF_013106	SLC24A2	Nckx30C	Neural
GF_013538	FEZ1	Unc-76	Neural
GF_013944	MAP1A	futsch	Neural
GF_002375	SNAP25	Snap25	Neural
GF_004198	DNER	wry	Neural
GF_012698	SLC7A14	CG12531	Neural
GF_001698	DPP6	CG17684	Neural
GF_012517	BHLHE22	Oli	Neural
GF_005496	SCN3A	para	Neural
GF_003123	GRIN2D	Nmdar2	Neural
GF_003060	RASGRF1	NA	Neural
GF_003887	KIF1B	unc-104	Neural
GF_003304	UNC13A	unc-13	Neural
GF_001653	CACNA1B	cac	Neural
GF_002504	GAP43	igl	Neural
GF_011381	SYT12	Syt12	Neural
GF_008127	UNC79	unc79	Neural
GF_000239	PTPRN	IA-2	Neural
GF_015841	KCTD8	CG10830	Neural
GF_002993	FEZF2	erm	Neural
GF_015615	GRM3	mGluR	Neural
GF_015928	STXBP1	Rop	Neural
GF_015541	PAX6	toy	Neural
GF_002810	BRSK1	sff	Neural
GF_013855	SLC12A5	kcc	Neural
GF_007847	UNC80	unc80	Neural
GF_003966	KCND2	Shal	Neural
GF_013372	RASL10A	NA	Neural
GF_005664	GLRA2	GluClalpha	Neural
GF_004328	CACNA2D3	stj	Neural
GF_000832	KCNT1	CG42732	Neural
GF_001017	KCNK9	Task7	Neural
GF_011119	RGS7BP	CG34351	Neural
GF_011116	ERC2	brp	Neural
GF_011274	ARFGEF3	CG5937	Neural
GF_000639	VAMP1	nSyb	Neural
GF_001885	GNB5	Gbeta5	Neural
GF_005494	RIMBP2	Rbp	Neural
GF_003309	SPOCK3	CG13830	Neural
GF_000472	SLC18A3	VAChT	Neural
GF_007501	SLC29A4	Ent3	Neural
GF_001289	GUCY1B3	Gycbeta100B	Neural
GF_001351	APLP1	Appl	Neural
GF_005844	WSCD2	CG9164	Neural
GF_004283	CRHR1	Dh44-R1	Neural
GF_002518	NA	CG34127	Neural
GF_001338	KIF3C	Klp68D	Neural
GF_000836	ELAVL4	fne	Neural
GF_009279	FAM234B	CG3618	Neural
GF_011897	KCNAB3	Hk	Neural
GF_002275	GUCY1A2	Gycalpha99B	Neural
GF_005519	MYT1	CG43689	Neural
GF_002365	HTR1A	5-HT1A	Neural
GF_002657	GRIN3A	NA	Neural
GF_003258	FAM155A	Mid1	Neural
GF_011506	RAB26	Rab26	Neural
GF_003064	GFRA2	Gfrl	Neural
GF_002833	APBA1	X11L	Neural
GF_002006	CAMK2A	CaMKII	Neural
GF_004113	SLC5A7	CG7708	Neural
GF_000184	SGSM1	CG32506	Neural
GF_015994	SYNGR1	Syngr	Neural
GF_003087	APBB3	NA	Neural
GF_003057	FOXG1	slp2	Neural
GF_011199	CACNA1G	Ca-alpha1T	Neural
GF_003481	RGS16	Dhit	Neural
GF_003398	TENM3	Ten-a	Neural
GF_004543	KCNA2	Sh	Neural
GF_012367	SV2A	NA	Neural
GF_015774	PRKCE	Pkc98E	Neural
GF_003895	STXBP5L	Tomosyn	Neural
GF_015551	KLC2	Klc	Neural
GF_003601	PTN	miple	Neural
GF_005144	FNDC4	CG33143	Neural
GF_001340	RAB3B	Rab3	Neural
GF_015647	ECE2	Nep3	Neural
GF_002760	NCS1	Frq1	Neural
GF_002239	KIAA1456	CG42261	Neural
GF_007982	MAPT	tau	Neural
GF_008322	MADD	Rab3-GEF	Neural
GF_011977	NAPB	alphaSnap	Neural
GF_004374	IGSF9B	tutl	Neural
GF_013270	PDE1C	Pde1c	Neural
GF_001344	RGS7	RSG7	Neural
GF_007397	KCNH7	sei	Neural
GF_015936	SLC1A2	Eaat1	Neural
GF_002531	SLC45A1	CG45782	Neural
GF_002828	STX1A	Syx1A	Neural
GF_000643	GPR21	DopEcR	Neural
GF_001793	PTPN5	PTP-ER	Neural
GF_012928	NHLH2	HLH4C	Neural
GF_001832	NDRG3	MESK2	Neural
GF_009346	TMEM200C	CG12502	Neural
GF_015918	DPYSL5	CRMP	Neural
GF_010555	TMEM151A	NA	Neural
GF_008874	SCHIP1	CG5375	Neural
GF_002966	RPH3A	Rph	Neural
GF_015859	LMO3	Bx	Neural
GF_011629	SNTG1	Syn2	Neural
GF_005263	SH3GL3	EndoA	Neural
GF_012446	ATP1B2	nrv2	Neural
GF_008090	KCNH5	eag	Neural
GF_012956	CACNB1	Ca-beta	Neural
GF_004088	TMEM198	CG14234	Neural
GF_003921	HTR2A	5-HT2B	Neural
GF_013919	DNM3	shi	Neural
GF_008315	HCN2	Ih	Neural
GF_013516	MANEAL	CG14015	Neural
GF_005387	NBEA	rg	Neural
GF_004618	DGKQ	CG31140	Neural
GF_010064	TMEM35A	CG13920	Neural
GF_005608	UNC5A	unc-5	Neural
GF_013587	SCOC	CG5934	Neural
GF_013631	TMEM132A	CG14446	Neural
GF_011948	NOL4	CG17341	Neural
GF_013077	KIF5A	Khc	Neural
GF_001127	TTYH2	tty	Neural
GF_009085	KCNH4	Elk	Neural
GF_005096	ADRA2C	CG18208	Neural
GF_003229	PCLO	NA	Neural
GF_011402	KCNN2	SK	Neural
GF_011982	CHAT	Cha	Neural
GF_013633	NKX2-1	scro	Neural
GF_013737	RBFOX2	A2bp1	Neural
GF_014803	UBE2QL1	CG4502	Neural
GF_000985	SLC35F3	CG42322	Neural
GF_007385	NAPG	gammaSnap2	Neural
GF_001121	TSPAN7	NA	Neural
GF_003173	PTPRZ1	Ptp99A	Neural
GF_000971	CRHBP	CG15537	Neural
GF_001253	LRP4	CG8909	Neural
GF_001008	MPP3	metro	Neural
GF_005056	SLC6A5	CG33296	Neural
GF_003307	OTX2	oc	Neural
GF_012285	RUFY3	CG31064	Neural
GF_003188	PITPNM2	rdgB	Neural
GF_003365	ADGRB3	NA	Neural
GF_002317	PAM	Pal2	Neural
GF_011175	SLC7A4	CG13248	Neural
GF_011024	CDS2	CdsA	Neural
GF_001761	RASD2	CG8641	Neural
GF_008569	SRCIN1	CG32809	Neural
GF_002413	FSTL5	NA	Neural
GF_011346	SYNJ1	Synj	Neural
GF_000885	MSI2	Rbp6	Neural
GF_015568	POU6F1	pdm3	Neural
GF_003992	KCNB2	Shab	Neural
GF_010614	PLCB1	Plc21C	Neural
GF_007746	CFAP206	CG13436	Testis
GF_003654	ARMC4	gudu	Testis
GF_008317	DRC7	lobo	Testis
GF_004028	NME8	CG18130	Testis
GF_011241	TEKT2	CG3085	Testis
GF_012350	PACRG	CG17349	Testis
GF_005163	RSPH1	CG5458	Testis
GF_005829	CCDC65	CG10510	Testis
GF_013575	TTLL13P	CG5987	Testis
GF_005466	ROPN1L	NA	Testis
GF_004311	EFHB	CG33490	Testis
GF_012422	RIBC2	CG7264	Testis
GF_013208	TEKT5	CG32820	Testis
GF_000941	CFAP57	CG4329	Testis
GF_002791	DNAAF1	dtr	Testis
GF_009603	TCTE3	CG14763	Testis
GF_004510	SPATA17	CG31735	Testis
GF_007270	CCDC39	CG17387	Testis
GF_011762	LCA5L	CG6652	Testis
GF_001320	CCDC40	l(2)41Ab	Testis
GF_005083	DYDC1	CG30271	Testis
GF_007461	RSPH9	CG31803	Testis
GF_007865	CCDC173	Crtp	Testis
GF_000104	EFHC2	Efhc1.1	Testis
GF_004121	DNAH3	CG17150	Testis
GF_005330	TCTE1	CG15580	Testis
GF_000440	LRRC6	tilB	Testis
GF_012998	RSPH6A	CG3121	Testis
GF_001982	DNAJB13	CG12020	Testis
GF_012801	KATNAL2	CG10793	Testis
GF_011772	PIH1D3	CG5048	Testis
GF_011698	DRC3	Ppr-Y	Testis
GF_003007	KLHL10	NA	Testis
GF_013491	IQCA1L	CG14183	Testis
GF_015673	ODF2	CG13405	Testis
GF_012371	DNAI1	CG9313	Testis
GF_001820	DNAH10	Dhc98D	Testis
GF_013867	CFAP45	CG5062	Testis
GF_007974	DNALI1	CG6971	Testis
GF_003852	DRC1	CG10958	Testis
GF_004431	CFAP61	CG30275	Testis
GF_010653	C4orf22	CG3528	Testis
GF_011521	CCDC63	CG17083	Testis
GF_011783	CFAP58	Ory	Testis
GF_007751	C22orf23	CG5280	Testis
GF_000666	MORN3	CG30429	Testis
GF_010672	MAATS1	CG15144	Testis
GF_003848	ARMC3	CG13326	Testis
GF_012226	SPAG6	NA	Testis
GF_013466	TEKT1	Tektin-C	Testis
GF_002345	AK8	CG15543	Testis
GF_005318	CFAP100	CG13991	Testis
GF_004167	IQCD	CG13168	Testis
GF_000691	ENKUR	CG16984	Testis
GF_011133	NSUN7	CG44836	Testis
GF_003913	CCDC42	CG17564	Testis
GF_008097	RSPH3	CG32392	Testis
GF_004623	DNAH12	Dhc62B	Testis
GF_002679	WDR63	CG14838	Testis
GF_000505	IQCG	CG13972	Testis
GF_004934	DNAH7	Dhc36C	Testis
GF_008048	TTLL8	TTLL3A	Testis
GF_002120	TTC12	CG34274	Testis
GF_001156	MORN5	CG3306	Testis
GF_002035	IQUB	CG13855	Testis
GF_013073	DNAH8	CG9492	Testis
GF_005382	ODF3	CG31468	Testis
GF_004384	EFHC1	NA	Testis
GF_009372	C16orf96	CG10869	Testis
GF_009022	HSF5	NA	Testis
GF_001417	MOS	mos	Ovary
GF_013612	CPEB1	orb	Ovary
GF_011091	LSM14A	tral	Ovary
GF_012380	CCNB2	CycB	Ovary
GF_011628	PLK1	polo	Ovary
GF_001075	PIF1	CG3238	Ovary
GF_010803	MCM6	Mcm6	Ovary
GF_011991	CDC6	Cdc6	Ovary
GF_007041	CDT1	dup	Ovary
GF_006912	NASP	CG8223	Ovary
GF_011315	MCM5	Mcm5	Ovary
GF_012015	EXO1	tos	Ovary
GF_012812	MCM3	Mcm3	Ovary
GF_005236	MCM2	Mcm2	Ovary
GF_012374	CCNJL	CycJ	Ovary
GF_003790	DUT	dUTPase	Ovary
GF_007128	POLA1	DNApol-alpha180	Ovary
GF_015648	CDC20	fzy	Ovary
GF_013565	SLBP	Slbp	Ovary
GF_007210	GMNN	geminin	Ovary
GF_008462	EIF4ENIF1	cup	Ovary
GF_011626	RPA2	RPA2	Ovary
GF_008050	CHAF1A	Caf1-180	Ovary
GF_001231	RRM1	RnrL	Ovary
GF_009314	MCM4	dpa	Ovary
GF_010095	NANOS2	nos	Ovary
GF_012225	PCNA	PCNA	Ovary
GF_011921	DNA2	CG2990	Ovary
GF_013221	KPNA2	Pen	Ovary
GF_001714	MCM10	Mcm10	Ovary
GF_008805	LIG1	DNA-ligI	Ovary
GF_011359	MCM7	Mcm7	Ovary
GF_002484	RRM2	RnrS	Ovary
GF_007679	DSCC1	CG11788	Ovary
GF_010663	DNAJC9	CG6693	Ovary
GF_000326	RPA1	RpA-70	Ovary
GF_005679	CHEK2	lok	Ovary
GF_002279	POLA2	DNApol-alpha73	Ovary
GF_010502	DDX39B	Hel25E	Ovary
GF_015877	FIGN	CG3326	Ovary
GF_013706	TYMS	Ts	Ovary
GF_007427	NDC1	Ndc1	Ovary
GF_003769	VGLL2	vg	Muscle
GF_001423	RYR1	RyR	Muscle
GF_015980	JPH1	jp	Muscle
GF_005591	MYPN	sls	Muscle
GF_003312	PDLIM5	CG42319	Muscle
GF_002268	SIX1	so	Muscle
GF_003427	SRL	CG9297	Muscle
GF_005725	SMYD1	Bzd	Muscle
GF_000226	SMTNL1	CG34417	Muscle
GF_002230	RBM24	NA	Muscle
GF_013264	ATP2A1	Ca-P60A	Muscle
GF_003344	TNNT3	up	Muscle
GF_002122	UNC45B	unc-45	Muscle
GF_003437	TNNI2	wupA	Muscle
GF_002196	ACTN3	Actn	Muscle
GF_012808	PYGM	GlyP	Muscle
GF_011938	PHKA1	CG7766	Muscle
GF_000370	TXLNB	CG5886	Muscle
GF_015570	AK1	Adk1	Muscle
GF_002079	KY	Hil	Muscle
GF_013417	AGL	CG9485	Muscle
GF_001726	SBK1	CG4945	Muscle
GF_003436	MYH2	Mhc	Muscle
GF_010190	PPP2R3B	CG4733	Muscle
GF_007297	FHOD1	Fhos	Muscle
GF_010597	CORO6	coro	Muscle
GF_013805	GYS1	GlyS	Muscle
GF_012629	PHKB	CG8475	Muscle
GF_003904	MYO18A	Mhcl	Muscle
GF_010963	TMEM38B	CG4239	Muscle
GF_005808	ASB5	NA	Muscle
GF_005346	SMYD4	CG9642	Muscle
GF_003222	DUPD1	CG7378	Muscle
GF_002158	GRIP2	Grip	Muscle
GF_013821	ABRA	CG3630	Muscle
GF_000586	ADSSL1	AdSS	Muscle
GF_007224	PPP1R3D	Gbs-76A	Muscle
GF_015803	LMOD2	tmod	Muscle
GF_000898	FEM1A	CG6966	Muscle
GF_010784	UBR3	CG42593	Muscle
GF_001214	DCAF6	NA	Muscle
GF_005633	DAPK2	bt	Muscle
GF_000119	PHKG1	PhKgamma	Muscle
GF_000087	CKM	Argk	Muscle
GF_008217	TPM1	Tm2	Muscle
GF_000648	PRKCQ	Pkcdelta	Muscle
GF_000199	DCUN1D2	CG7427	Muscle
GF_003392	FLNC	cher	Muscle
GF_013798	MEF2C	Mef2	Muscle
GF_005212	LRRC20	Sclp	Muscle
GF_013202	SUCLA2	skap	Muscle
GF_012016	PPP1R3B	Gbs-70E	Muscle
GF_010648	GYG1	Glycogenin	Muscle
GF_001964	ACYP2	Acyp2	Muscle
GF_005552	TBX1	org-1	Muscle
GF_012879	COQ10A	CG9410	Muscle
GF_002822	ZRANB1	trbd	Muscle
GF_003478	PGAM2	Pglym78	Muscle
GF_001499	ZCCHC24	NA	Muscle
GF_012456	NR4A3	Hr38	Muscle
GF_013765	GBX1	unpg	Muscle
GF_001464	C19orf47	CG16812	Muscle
GF_003017	MAP3K7CL	Tak1	Muscle
GF_011370	PTP4A3	PRL-1	Muscle
GF_003802	PDLIM1	NA	Muscle
GF_012617	MFN2	Marf	Muscle
GF_011045	TEAD3	sd	Muscle
GF_002544	PRKAB2	alc	Muscle
GF_012582	AGBL1	NA	Muscle
GF_013774	GMPR	NA	Muscle
GF_005524	PPP1R12B	NA	Muscle
GF_012884	NFIX	NfI	Muscle
GF_000745	NDUFA12	CG3214	Muscle
GF_001787	METTL22	CG10584	Muscle
GF_015746	FITM1	CG10671	Muscle
GF_000712	TBC1D4	plx	Muscle
GF_004076	CUL2	Cul2	Muscle
GF_008284	COX6A2	levy	Muscle
GF_000833	SLC25A4	Ant2	Muscle
GF_000622	NDUFS1	ND75	Muscle
GF_007310	SVIL	NA	Muscle
GF_011837	NDUFS3	NDUFS3	Muscle
GF_007214	NDUFB5	l(3)neo18	Muscle
GF_012770	PPTC7	CG12091	Muscle
GF_005374	COQ3	CG9249	Muscle
GF_010973	UBR2	CG9086	Muscle
GF_008112	MSRB3	SelR	Muscle
GF_013763	USP47	Ubp64E	Muscle
GF_008629	PDE7A	NA	Muscle
GF_013016	NT5DC3	CG1814	Muscle
GF_008671	PDPR	CG3626	Muscle
GF_011090	FAM210A	CG14613	Muscle
GF_007322	NAA30	CG11412	Muscle
GF_002016	DENND4B	Crag	Muscle
GF_001139	UBE3A	Ube3a	Muscle
GF_013272	PDP1	Pdp	Muscle
GF_002961	EHBP1L1	Ehbp1	Muscle
GF_011371	PFKFB1	Pfrx	Muscle
GF_001685	COQ8A	CG32649	Muscle
GF_008834	UQCC1	CG10075	Muscle
GF_007563	SRF	bs	Muscle
GF_012555	PPM1L	CG7115	Muscle
GF_013394	IMMT	CG6455	Muscle
GF_013498	NDUFS7	CG9172	Muscle
GF_004549	BAG3	stv	Muscle
GF_004693	PRKAG3	SNF4Agamma	Muscle
GF_013531	PDHX	NA	Muscle
GF_011459	POLDIP2	CG12162	Muscle
GF_012793	PKM	PyK	Muscle
GF_007387	TP53INP2	DOR	Muscle
GF_007861	NDUFAF6	sicily	Muscle
GF_000450	NDUFS8	ND23	Muscle
GF_001887	UPB1	pyd3	Excretory
GF_012299	ACY1	CG6726	Excretory
GF_015624	CLCNKA	ClC-a	Excretory
GF_014405	PTER	CG18473	Excretory
GF_002445	ABCC2	MRP	Excretory
GF_000744	SUGCT	CG10877	Excretory
GF_004041	SLC26A7	Prestin	Excretory
GF_013222	HYKK	CG31751	Excretory
GF_005136	GLYAT	CG15155	Excretory
GF_011297	KMO	cn	Excretory
GF_002305	GGT2	CG17636	Excretory
GF_011834	SLC34A2	NA	Excretory
GF_015770	ATP6V0D2	VhaAC39-1	Excretory
GF_012149	KYAT3	CG6950	Excretory
GF_000127	FOXRED1	CG3270	Excretory
GF_004252	SLC16A9	CG3409	Excretory
GF_015593	DDO	CG12338	Excretory
GF_005297	AQP6	NA	Excretory
GF_001152	PGPEP1	CG32147	Excretory
GF_008104	ALDH6A1	CG17896	Excretory
GF_001325	FMO4	Fmo-2	Excretory
GF_013114	CTH	Eip55E	Excretory
GF_003986	SLC9A3	Nhe2	Excretory
GF_013588	FOXD1	fd59A	Excretory
GF_011374	OPLAH	CG4752	Excretory
GF_013698	ATP6V1G3	Vha13	Excretory
GF_004432	SLCO2A1	Oatp30B	Excretory
GF_003829	TTR	CG30016	Excretory
GF_011658	GLYCTK	CG9886	Excretory
GF_008171	GRHL3	grh	Epidermis
GF_003987	ABCA12	CG34120	Epidermis
GF_004047	CD109	Tep2	Epidermis
GF_003347	TGM5	Tg	Epidermis
GF_003168	ENDOU	CG2145	Epidermis
GF_000913	SDR16C5	CG9265	Epidermis
GF_008813	ELOVL7	eloF	Epidermis
GF_003694	WFDC3	CG5639	Epidermis
GF_003972	AADAC	Hsl	Epidermis
GF_003867	WFDC12	Kal1	Epidermis
GF_002964	MSX1	Dr	Epidermis
GF_002481	PTGS1	NA	Epidermis
GF_015618	IRX5	mirr	Epidermis
GF_002886	CAPG	Gel	Epidermis
GF_012366	ACP7	CG1637	Epidermis
GF_004083	CAPNS2	CalpA	Epidermis
GF_000609	MBOAT2	oys	Epidermis
GF_013440	FOXF1	bin	Digestive
GF_005531	ANKS4B	Sans	Digestive
GF_011170	MNX1	exex	Digestive
GF_011959	SLC28A2	CG8083	Digestive
GF_001589	IHH	hh	Digestive
GF_002294	FABP1	NA	Digestive
GF_004190	SLC15A1	CG2930	Digestive
GF_003614	SLC44A4	CG11880	Digestive
GF_002426	NA	CS-2	Digestive
GF_001301	CALML4	CG17272	Digestive
GF_013193	HNF4A	Hnf4	Digestive
GF_002654	TMC4	NA	Digestive
GF_008143	TMC5	NA	Digestive
GF_011001	ETHE1	CG30022	Digestive
GF_003720	FA2H	fa2h	Digestive
GF_007736	OTOP2	CG42265	Digestive
GF_005432	EPS8L1	CG8907	Digestive
GF_012042	LLGL2	l(2)gl	Digestive
GF_012298	GIPC2	kermit	Digestive
GF_000101	SLC36A1	CG7888	Digestive
GF_000158	AGPS	CG10253	Digestive
GF_000567	AMY1C	Amy-p	Digestive
GF_009226	FUT2	NA	Digestive
GF_015798	GFI1B	sens-2	Digestive
GF_002357	CA2	CAH1	Digestive
GF_000471	SQRDL	CG14997	Digestive
GF_010887	MYO1G	Myo31DF	Digestive
GF_013257	HAND1	Hand	Digestive
GF_002263	DEGS2	ifc	Digestive
GF_001256	PLS1	Fim	Digestive
GF_010794	SLC35C1	nac	Digestive
GF_013711	GMDS	Gmd	Digestive
GF_005691	CRACR2A	NA	Digestive
GF_010848	SLC12A8	CG12773	Digestive
GF_012288	SLC37A1	MFS16	Digestive
GF_004226	A4GNT	alpha4GT2	Digestive
GF_015737	ENTPD8	NA	Digestive
GF_002605	PGLYRP2	PGRP-LB	Digestive
GF_011073	XPNPEP1	ApepP	Digestive
GF_011611	ERN2	Ire1	Digestive
GF_000216	ASAH2	CDase	Digestive
GF_012766	SPIB	NA	Digestive
GF_000804	CBR1	NA	Digestive
GF_007026	C9orf64	CG9752	Digestive
GF_013889	SDCBP2	NA	Digestive
GF_005606	CYB561D2	CG10337	Digestive
GF_001972	GALE	Gale	Digestive
GF_002137	GOLPH3L	sau	Digestive
GF_000248	CLN3	cln3	Digestive
GF_013501	PLEKHG5	CG42674	Digestive
GF_011625	HEXB	NA	Digestive
GF_013008	ACVR1C	babo	Adipose
GF_000768	UGGT2	Ugt	Adipose
GF_014399	NUPR1	CG6770	Adipose
GF_003380	MTHFD1L	pug	Adipose
GF_000382	PNP	CG16758	Adipose
GF_013160	GART	ade3	Adipose
