## Supplementary Tables for "Evolution of tissue-specific expression of ancestral genes across vertebrates and insects": Supplementary_Table_8.xlsx

### Sheet: NonTS_orthogroups-GO_enr
query	significant	p_value	term_size	query_size	intersection_size	precision	recall	term_id	source	term_name	effective_domain_size
query_1	TRUE	5.00185294395564e-43	839	3696	642	0.173701298701299	0.765196662693683	GO:0006396	orthogroups_from_Hs2-transferred_GO-reduced	RNA_processing	6852
query_1	TRUE	1.74625382497909e-32	1057	3696	754	0.204004329004329	0.713339640491958	GO:0003723	orthogroups_from_Hs2-transferred_GO-reduced	RNA_binding	6852
query_1	TRUE	1.28057955410245e-18	549	3696	402	0.108766233766234	0.73224043715847	GO:0006412	orthogroups_from_Hs2-transferred_GO-reduced	translation	6852
query_1	TRUE	2.2412508635139e-18	560	3696	408	0.11038961038961	0.728571428571429	GO:0043043	orthogroups_from_Hs2-transferred_GO-reduced	peptide_biosynthetic_process	6852
query_1	TRUE	1.46508947752816e-17	288	3696	230	0.0622294372294372	0.798611111111111	GO:0006397	orthogroups_from_Hs2-transferred_GO-reduced	mRNA_processing	6852
query_1	TRUE	1.61773903156132e-17	218	3696	182	0.0492424242424242	0.834862385321101	GO:0006364	orthogroups_from_Hs2-transferred_GO-reduced	rRNA_processing	6852
query_1	TRUE	2.75149443690453e-17	158	3696	139	0.0376082251082251	0.879746835443038	GO:0140053	orthogroups_from_Hs2-transferred_GO-reduced	mitochondrial_gene_expression	6852
query_1	TRUE	3.66153147702885e-16	236	3696	192	0.051948051948052	0.813559322033898	GO:0008380	orthogroups_from_Hs2-transferred_GO-reduced	RNA_splicing	6852
query_1	TRUE	5.45743973516228e-16	133	3696	119	0.0321969696969697	0.894736842105263	GO:0006414	orthogroups_from_Hs2-transferred_GO-reduced	translational_elongation	6852
query_1	TRUE	7.52410022587964e-16	182	3696	154	0.0416666666666667	0.846153846153846	GO:0044391	orthogroups_from_Hs2-transferred_GO-reduced	ribosomal_subunit	6852
query_1	TRUE	4.29756620859194e-15	147	3696	128	0.0346320346320346	0.870748299319728	GO:0000398	orthogroups_from_Hs2-transferred_GO-reduced	mRNA_splicing,_via_spliceosome	6852
query_1	TRUE	1.72781630178225e-14	226	3696	182	0.0492424242424242	0.805309734513274	GO:0005840	orthogroups_from_Hs2-transferred_GO-reduced	ribosome	6852
query_1	TRUE	8.86435962442371e-14	144	3696	124	0.0335497835497836	0.861111111111111	GO:0003735	orthogroups_from_Hs2-transferred_GO-reduced	structural_constituent_of_ribosome	6852
query_1	TRUE	1.99969534182827e-13	680	3696	466	0.126082251082251	0.685294117647059	GO:0006518	orthogroups_from_Hs2-transferred_GO-reduced	peptide_metabolic_process	6852
query_1	TRUE	1.27388754632545e-12	645	3696	442	0.119588744588745	0.685271317829457	GO:0043604	orthogroups_from_Hs2-transferred_GO-reduced	amide_biosynthetic_process	6852
query_1	TRUE	1.72839202296654e-12	89	3696	82	0.0221861471861472	0.921348314606742	GO:0032543	orthogroups_from_Hs2-transferred_GO-reduced	mitochondrial_translation	6852
query_1	TRUE	7.87641469729815e-12	86	3696	79	0.0213744588744589	0.918604651162791	GO:0005761	orthogroups_from_Hs2-transferred_GO-reduced	mitochondrial_ribosome	6852
query_1	TRUE	7.87641469729815e-12	86	3696	79	0.0213744588744589	0.918604651162791	GO:0000313	orthogroups_from_Hs2-transferred_GO-reduced	organellar_ribosome	6852
query_1	TRUE	1.52887709495451e-10	92	3696	82	0.0221861471861472	0.891304347826087	GO:0042254	orthogroups_from_Hs2-transferred_GO-reduced	ribosome_biogenesis	6852
query_1	TRUE	1.52887709495451e-10	92	3696	82	0.0221861471861472	0.891304347826087	GO:0008033	orthogroups_from_Hs2-transferred_GO-reduced	tRNA_processing	6852
query_1	TRUE	1.58086166831927e-10	110	3696	95	0.0257034632034632	0.863636363636364	GO:0015934	orthogroups_from_Hs2-transferred_GO-reduced	large_ribosomal_subunit	6852
query_1	TRUE	2.32496128146966e-10	180	3696	143	0.0386904761904762	0.794444444444444	GO:0005681	orthogroups_from_Hs2-transferred_GO-reduced	spliceosomal_complex	6852
query_1	TRUE	1.97831283219078e-08	914	3696	584	0.158008658008658	0.638949671772429	GO:0044451	orthogroups_from_Hs2-transferred_GO-reduced	nucleoplasm_part	6852
query_1	TRUE	4.50373744985667e-08	869	3696	556	0.1504329004329	0.639815880322209	GO:0044265	orthogroups_from_Hs2-transferred_GO-reduced	cellular_macromolecule_catabolic_process	6852
query_1	TRUE	5.1499310710725e-08	145	3696	115	0.0311147186147186	0.793103448275862	GO:0009451	orthogroups_from_Hs2-transferred_GO-reduced	RNA_modification	6852
query_1	TRUE	5.84302270355237e-08	437	3696	299	0.0808982683982684	0.684210526315789	GO:0005759	orthogroups_from_Hs2-transferred_GO-reduced	mitochondrial_matrix	6852
query_1	TRUE	1.23879783474184e-07	349	3696	244	0.066017316017316	0.699140401146132	GO:0006401	orthogroups_from_Hs2-transferred_GO-reduced	RNA_catabolic_process	6852
query_1	TRUE	1.24628726757002e-07	55	3696	51	0.0137987012987013	0.927272727272727	GO:0000315	orthogroups_from_Hs2-transferred_GO-reduced	organellar_large_ribosomal_subunit	6852
query_1	TRUE	2.51409262346711e-07	170	3696	130	0.0351731601731602	0.764705882352941	GO:0019083	orthogroups_from_Hs2-transferred_GO-reduced	viral_transcription	6852
query_1	TRUE	3.00241621746298e-07	49	3696	46	0.0124458874458874	0.938775510204082	GO:0071011	orthogroups_from_Hs2-transferred_GO-reduced	precatalytic_spliceosome	6852
query_1	TRUE	3.06575312872016e-07	327	3696	229	0.0619588744588745	0.700305810397553	GO:0006402	orthogroups_from_Hs2-transferred_GO-reduced	mRNA_catabolic_process	6852
query_1	TRUE	3.40291622980344e-07	57	3696	52	0.0140692640692641	0.912280701754386	GO:0005762	orthogroups_from_Hs2-transferred_GO-reduced	mitochondrial_large_ribosomal_subunit	6852
query_1	TRUE	4.47557838845466e-07	235	3696	171	0.0462662337662338	0.727659574468085	GO:0022618	orthogroups_from_Hs2-transferred_GO-reduced	ribonucleoprotein_complex_assembly	6852
query_1	TRUE	5.5156683078381e-07	71	3696	62	0.0167748917748918	0.873239436619718	GO:0001510	orthogroups_from_Hs2-transferred_GO-reduced	RNA_methylation	6852
query_1	TRUE	6.48314798217246e-07	67	3696	59	0.0159632034632035	0.880597014925373	GO:0000049	orthogroups_from_Hs2-transferred_GO-reduced	tRNA_binding	6852
query_1	TRUE	8.80126948066774e-07	515	3696	341	0.0922619047619048	0.662135922330097	GO:0010608	orthogroups_from_Hs2-transferred_GO-reduced	posttranscriptional_regulation_of_gene_expression	6852
query_1	TRUE	1.75533958773436e-06	92	3696	76	0.0205627705627706	0.826086956521739	GO:0005684	orthogroups_from_Hs2-transferred_GO-reduced	U2-type_spliceosomal_complex	6852
query_1	TRUE	2.39225216956464e-06	88	3696	73	0.0197510822510823	0.829545454545455	GO:0071013	orthogroups_from_Hs2-transferred_GO-reduced	catalytic_step_2_spliceosome	6852
query_1	TRUE	3.38617589776983e-06	67	3696	58	0.0156926406926407	0.865671641791045	GO:0042273	orthogroups_from_Hs2-transferred_GO-reduced	ribosomal_large_subunit_biogenesis	6852
query_1	TRUE	3.60201652352712e-06	115	3696	91	0.0246212121212121	0.791304347826087	GO:0072599	orthogroups_from_Hs2-transferred_GO-reduced	establishment_of_protein_localization_to_endoplasmic_reticulu	6852
query_1	TRUE	5.84326552753012e-06	328	3696	225	0.0608766233766234	0.685975609756098	GO:0003676	orthogroups_from_Hs2-transferred_GO-reduced	nucleic_acid_binding	6852
query_1	TRUE	5.91118083336819e-06	857	3696	537	0.145292207792208	0.626604434072345	GO:0005730	orthogroups_from_Hs2-transferred_GO-reduced	nucleolus	6852
query_1	TRUE	9.76158681584554e-06	189	3696	138	0.0373376623376623	0.73015873015873	GO:0019080	orthogroups_from_Hs2-transferred_GO-reduced	viral_gene_expression	6852
query_1	TRUE	2.63068159335757e-05	59	3696	51	0.0137987012987013	0.864406779661017	GO:0008173	orthogroups_from_Hs2-transferred_GO-reduced	RNA_methyltransferase_activity	6852
query_1	TRUE	3.58688597420852e-05	75	3696	62	0.0167748917748918	0.826666666666667	GO:0015935	orthogroups_from_Hs2-transferred_GO-reduced	small_ribosomal_subunit	6852
query_1	TRUE	5.16951835575106e-05	54	3696	47	0.0127164502164502	0.87037037037037	GO:0071005	orthogroups_from_Hs2-transferred_GO-reduced	U2-type_precatalytic_spliceosome	6852
query_1	TRUE	6.47879177513657e-05	110	3696	85	0.0229978354978355	0.772727272727273	GO:0022626	orthogroups_from_Hs2-transferred_GO-reduced	cytosolic_ribosome	6852
query_1	TRUE	6.47879177513657e-05	83	3696	67	0.0181277056277056	0.807228915662651	GO:0002181	orthogroups_from_Hs2-transferred_GO-reduced	cytoplasmic_translation	6852
query_1	TRUE	7.11239169591647e-05	34	3696	32	0.00865800865800866	0.941176470588235	GO:0004812	orthogroups_from_Hs2-transferred_GO-reduced	aminoacyl-tRNA_ligase_activity	6852
query_1	TRUE	7.11239169591647e-05	34	3696	32	0.00865800865800866	0.941176470588235	GO:0005763	orthogroups_from_Hs2-transferred_GO-reduced	mitochondrial_small_ribosomal_subunit	6852
query_1	TRUE	7.75026255396923e-05	294	3696	200	0.0541125541125541	0.680272108843537	GO:0016607	orthogroups_from_Hs2-transferred_GO-reduced	nuclear_speck	6852
query_1	TRUE	0.000119585449468158	320	3696	215	0.0581709956709957	0.671875	GO:0006417	orthogroups_from_Hs2-transferred_GO-reduced	regulation_of_translation	6852
query_1	TRUE	0.000141951620313239	65	3696	54	0.0146103896103896	0.830769230769231	GO:0019843	orthogroups_from_Hs2-transferred_GO-reduced	rRNA_binding	6852
query_1	TRUE	0.000141951620313239	65	3696	54	0.0146103896103896	0.830769230769231	GO:0030532	orthogroups_from_Hs2-transferred_GO-reduced	small_nuclear_ribonucleoprotein_complex	6852
query_1	TRUE	0.000150902973522015	28	3696	27	0.00730519480519481	0.964285714285714	GO:0005689	orthogroups_from_Hs2-transferred_GO-reduced	U12-type_spliceosomal_complex	6852
query_1	TRUE	0.000207830961297708	36	3696	33	0.00892857142857143	0.916666666666667	GO:0032040	orthogroups_from_Hs2-transferred_GO-reduced	small-subunit_processome	6852
query_1	TRUE	0.000332115668883117	31	3696	29	0.00784632034632035	0.935483870967742	GO:0006418	orthogroups_from_Hs2-transferred_GO-reduced	tRNA_aminoacylation_for_protein_translation	6852
query_1	TRUE	0.000332115668883117	938	3696	572	0.154761904761905	0.609808102345416	GO:0006886	orthogroups_from_Hs2-transferred_GO-reduced	intracellular_protein_transport	6852
query_1	TRUE	0.000431052266461602	21	3696	21	0.00568181818181818	1	GO:0030687	orthogroups_from_Hs2-transferred_GO-reduced	preribosome,_large_subunit_precursor	6852
query_1	TRUE	0.000526001525987023	52	3696	44	0.0119047619047619	0.846153846153846	GO:0043038	orthogroups_from_Hs2-transferred_GO-reduced	amino_acid_activation	6852
query_1	TRUE	0.000552758804044899	71	3696	57	0.0154220779220779	0.802816901408451	GO:0042274	orthogroups_from_Hs2-transferred_GO-reduced	ribosomal_small_subunit_biogenesis	6852
query_1	TRUE	0.000653566289106157	58	3696	48	0.012987012987013	0.827586206896552	GO:0006413	orthogroups_from_Hs2-transferred_GO-reduced	translational_initiation	6852
query_1	TRUE	0.000759864243398925	25	3696	24	0.00649350649350649	0.96	GO:0000462	orthogroups_from_Hs2-transferred_GO-reduced	maturation_of_SSU-rRNA_from_tricistronic_rRNA_transcript_(SSU-rRNA,_5.8S_rRNA,_LSU-rRNA)	6852
query_1	TRUE	0.000781103961404908	51	3696	43	0.0116341991341991	0.843137254901961	GO:0043039	orthogroups_from_Hs2-transferred_GO-reduced	tRNA_aminoacylation	6852
query_1	TRUE	0.000819543887524505	119	3696	88	0.0238095238095238	0.739495798319328	GO:0008757	orthogroups_from_Hs2-transferred_GO-reduced	S-adenosylmethionine-dependent_methyltransferase_activity	6852
query_1	TRUE	0.000853493123228158	54	3696	45	0.0121753246753247	0.833333333333333	GO:0003724	orthogroups_from_Hs2-transferred_GO-reduced	RNA_helicase_activity	6852
query_1	TRUE	0.000853493123228158	29	3696	27	0.00730519480519481	0.931034482758621	GO:0000314	orthogroups_from_Hs2-transferred_GO-reduced	organellar_small_ribosomal_subunit	6852
query_1	TRUE	0.000853493123228158	33	3696	30	0.00811688311688312	0.909090909090909	GO:0038202	orthogroups_from_Hs2-transferred_GO-reduced	TORC1_signaling	6852
query_1	TRUE	0.00112895755147252	482	3696	306	0.0827922077922078	0.634854771784232	GO:0072594	orthogroups_from_Hs2-transferred_GO-reduced	establishment_of_protein_localization_to_organelle	6852
query_1	TRUE	0.00121150773599452	98	3696	74	0.020021645021645	0.755102040816326	GO:0030880	orthogroups_from_Hs2-transferred_GO-reduced	RNA_polymerase_complex	6852
query_1	TRUE	0.00126106719375129	95	3696	72	0.0194805194805195	0.757894736842105	GO:0000428	orthogroups_from_Hs2-transferred_GO-reduced	DNA-directed_RNA_polymerase_complex	6852
query_1	TRUE	0.00154581029123511	222	3696	151	0.0408549783549784	0.68018018018018	GO:0098798	orthogroups_from_Hs2-transferred_GO-reduced	mitochondrial_protein_complex	6852
query_1	TRUE	0.00161945156591244	237	3696	160	0.0432900432900433	0.675105485232067	GO:0040029	orthogroups_from_Hs2-transferred_GO-reduced	regulation_of_gene_expression,_epigenetic	6852
query_1	TRUE	0.00163761112081539	214	3696	146	0.0395021645021645	0.682242990654206	GO:0044445	orthogroups_from_Hs2-transferred_GO-reduced	cytosolic_part	6852
query_1	TRUE	0.00169928955744315	94	3696	71	0.0192099567099567	0.75531914893617	GO:0055029	orthogroups_from_Hs2-transferred_GO-reduced	nuclear_DNA-directed_RNA_polymerase_complex	6852
query_1	TRUE	0.00181641819665062	52	3696	43	0.0116341991341991	0.826923076923077	GO:0030490	orthogroups_from_Hs2-transferred_GO-reduced	maturation_of_SSU-rRNA	6852
query_1	TRUE	0.00185770491938295	35	3696	31	0.00838744588744589	0.885714285714286	GO:0030488	orthogroups_from_Hs2-transferred_GO-reduced	tRNA_methylation	6852
query_1	TRUE	0.00220967947899741	27	3696	25	0.00676406926406926	0.925925925925926	GO:0090503	orthogroups_from_Hs2-transferred_GO-reduced	RNA_phosphodiester_bond_hydrolysis,_exonucleolytic	6852
query_1	TRUE	0.00220967947899741	27	3696	25	0.00676406926406926	0.925925925925926	GO:0000470	orthogroups_from_Hs2-transferred_GO-reduced	maturation_of_LSU-rRNA	6852
query_1	TRUE	0.00232266784461726	158	3696	111	0.0300324675324675	0.70253164556962	GO:0006888	orthogroups_from_Hs2-transferred_GO-reduced	endoplasmic_reticulum_to_Golgi_vesicle-mediated_transport	6852
query_1	TRUE	0.00238184022906887	142	3696	101	0.0273268398268398	0.711267605633803	GO:0006405	orthogroups_from_Hs2-transferred_GO-reduced	RNA_export_from_nucleus	6852
query_1	TRUE	0.00282917514812758	41	3696	35	0.00946969696969697	0.853658536585366	GO:0032968	orthogroups_from_Hs2-transferred_GO-reduced	positive_regulation_of_transcription_elongation_from_RNA_polymerase_II_promoter	6852
query_1	TRUE	0.00289407799531728	57	3696	46	0.0124458874458874	0.807017543859649	GO:0097525	orthogroups_from_Hs2-transferred_GO-reduced	spliceosomal_snRNP_complex	6852
query_1	TRUE	0.0035725911830185	47	3696	39	0.0105519480519481	0.829787234042553	GO:0003743	orthogroups_from_Hs2-transferred_GO-reduced	translation_initiation_factor_activity	6852
query_1	TRUE	0.0035725911830185	26	3696	24	0.00649350649350649	0.923076923076923	GO:0000175	orthogroups_from_Hs2-transferred_GO-reduced	3'-5'-exoribonuclease_activity	6852
query_1	TRUE	0.00362256580552961	135	3696	96	0.025974025974026	0.711111111111111	GO:0071426	orthogroups_from_Hs2-transferred_GO-reduced	ribonucleoprotein_complex_export_from_nucleus	6852
query_1	TRUE	0.00362256580552961	97	3696	72	0.0194805194805195	0.742268041237113	GO:0034708	orthogroups_from_Hs2-transferred_GO-reduced	methyltransferase_complex	6852
query_1	TRUE	0.00362957273360538	80	3696	61	0.016504329004329	0.7625	GO:0008135	orthogroups_from_Hs2-transferred_GO-reduced	translation_factor_activity,_RNA_binding	6852
query_1	TRUE	0.00441792467315451	449	3696	283	0.0765692640692641	0.630289532293987	GO:0043632	orthogroups_from_Hs2-transferred_GO-reduced	modification-dependent_macromolecule_catabolic_process	6852
query_1	TRUE	0.00473811244041096	43	3696	36	0.00974025974025974	0.837209302325581	GO:0000387	orthogroups_from_Hs2-transferred_GO-reduced	spliceosomal_snRNP_assembly	6852
query_1	TRUE	0.00480377606031918	96	3696	71	0.0192099567099567	0.739583333333333	GO:0031929	orthogroups_from_Hs2-transferred_GO-reduced	TOR_signaling	6852
query_1	TRUE	0.00482923538701573	369	3696	236	0.0638528138528139	0.639566395663957	GO:0006605	orthogroups_from_Hs2-transferred_GO-reduced	protein_targeting	6852
query_1	TRUE	0.00506706234062295	29	3696	26	0.00703463203463203	0.896551724137931	GO:0046540	orthogroups_from_Hs2-transferred_GO-reduced	U4/U6_x_U5_tri-snRNP_complex	6852
query_1	TRUE	0.00547858477614035	128	3696	91	0.0246212121212121	0.7109375	GO:0032259	orthogroups_from_Hs2-transferred_GO-reduced	methylation	6852
query_1	TRUE	0.00576760073299979	55	3696	44	0.0119047619047619	0.8	GO:0043022	orthogroups_from_Hs2-transferred_GO-reduced	ribosome_binding	6852
query_1	TRUE	0.00578053753648569	58	3696	46	0.0124458874458874	0.793103448275862	GO:0022625	orthogroups_from_Hs2-transferred_GO-reduced	cytosolic_large_ribosomal_subunit	6852
query_1	TRUE	0.00580666233731504	16	3696	16	0.00432900432900433	1	GO:0080009	orthogroups_from_Hs2-transferred_GO-reduced	mRNA_methylation	6852
query_1	TRUE	0.00635260703505687	130	3696	92	0.0248917748917749	0.707692307692308	GO:0008168	orthogroups_from_Hs2-transferred_GO-reduced	methyltransferase_activity	6852
query_1	TRUE	0.00881476883660558	506	3696	314	0.08495670995671	0.620553359683794	GO:0051603	orthogroups_from_Hs2-transferred_GO-reduced	proteolysis_involved_in_cellular_protein_catabolic_process	6852
query_1	TRUE	0.00885166610339476	263	3696	172	0.0465367965367965	0.653992395437262	GO:0090305	orthogroups_from_Hs2-transferred_GO-reduced	nucleic_acid_phosphodiester_bond_hydrolysis	6852
query_1	TRUE	0.00885166610339476	24	3696	22	0.00595238095238095	0.916666666666667	GO:0070847	orthogroups_from_Hs2-transferred_GO-reduced	core_mediator_complex	6852
query_1	TRUE	0.0101029339449457	31	3696	27	0.00730519480519481	0.870967741935484	GO:0032008	orthogroups_from_Hs2-transferred_GO-reduced	positive_regulation_of_TOR_signaling	6852
query_1	TRUE	0.0101029339449457	15	3696	15	0.00405844155844156	1	GO:1904262	orthogroups_from_Hs2-transferred_GO-reduced	negative_regulation_of_TORC1_signaling	6852
query_1	TRUE	0.0101029339449457	41	3696	34	0.0091991341991342	0.829268292682927	GO:0003899	orthogroups_from_Hs2-transferred_GO-reduced	DNA-directed_5'-3'_RNA_polymerase_activity	6852
query_1	TRUE	0.0111801716982501	62	3696	48	0.012987012987013	0.774193548387097	GO:0006901	orthogroups_from_Hs2-transferred_GO-reduced	vesicle_coating	6852
query_1	TRUE	0.0118063048156109	90	3696	66	0.0178571428571429	0.733333333333333	GO:0031248	orthogroups_from_Hs2-transferred_GO-reduced	protein_acetyltransferase_complex	6852
query_1	TRUE	0.0118063048156109	693	3696	420	0.113636363636364	0.606060606060606	GO:0016604	orthogroups_from_Hs2-transferred_GO-reduced	nuclear_body	6852
query_1	TRUE	0.0118782530840495	34	3696	29	0.00784632034632035	0.852941176470588	GO:0016226	orthogroups_from_Hs2-transferred_GO-reduced	iron-sulfur_cluster_assembly	6852
query_1	TRUE	0.0119385594456441	184	3696	124	0.0335497835497836	0.673913043478261	GO:0006612	orthogroups_from_Hs2-transferred_GO-reduced	protein_targeting_to_membrane	6852
query_1	TRUE	0.0119760725129449	27	3696	24	0.00649350649350649	0.888888888888889	GO:0008175	orthogroups_from_Hs2-transferred_GO-reduced	tRNA_methyltransferase_activity	6852
query_1	TRUE	0.0125762075149557	543	3696	334	0.0903679653679654	0.615101289134438	GO:0044257	orthogroups_from_Hs2-transferred_GO-reduced	cellular_protein_catabolic_process	6852
query_1	TRUE	0.0126015257788421	648	3696	394	0.106601731601732	0.608024691358025	GO:0030163	orthogroups_from_Hs2-transferred_GO-reduced	protein_catabolic_process	6852
query_1	TRUE	0.0126015257788421	312	3696	200	0.0541125541125541	0.641025641025641	GO:0051169	orthogroups_from_Hs2-transferred_GO-reduced	nuclear_transport	6852
query_1	TRUE	0.0130143534329619	84	3696	62	0.0167748917748918	0.738095238095238	GO:0006903	orthogroups_from_Hs2-transferred_GO-reduced	vesicle_targeting	6852
query_1	TRUE	0.0134207059838279	314	3696	201	0.0543831168831169	0.640127388535032	GO:0006913	orthogroups_from_Hs2-transferred_GO-reduced	nucleocytoplasmic_transport	6852
query_1	TRUE	0.0149076898898626	43	3696	35	0.00946969696969697	0.813953488372093	GO:0050434	orthogroups_from_Hs2-transferred_GO-reduced	positive_regulation_of_viral_transcription	6852
query_1	TRUE	0.0152538843311196	359	3696	227	0.0614177489177489	0.632311977715877	GO:0034248	orthogroups_from_Hs2-transferred_GO-reduced	regulation_of_cellular_amide_metabolic_process	6852
query_1	TRUE	0.0153025995718286	466	3696	289	0.0781926406926407	0.620171673819742	GO:0006281	orthogroups_from_Hs2-transferred_GO-reduced	DNA_repair	6852
query_1	TRUE	0.0166414498218181	72	3696	54	0.0146103896103896	0.75	GO:0016591	orthogroups_from_Hs2-transferred_GO-reduced	RNA_polymerase_II,_holoenzyme	6852
query_1	TRUE	0.0184365492290041	115	3696	81	0.0219155844155844	0.704347826086957	GO:0071427	orthogroups_from_Hs2-transferred_GO-reduced	mRNA-containing_ribonucleoprotein_complex_export_from_nucleus	6852
query_1	TRUE	0.0188438590796615	528	3696	324	0.0876623376623377	0.613636363636364	GO:0034655	orthogroups_from_Hs2-transferred_GO-reduced	nucleobase-containing_compound_catabolic_process	6852
query_1	TRUE	0.018986682312775	36	3696	30	0.00811688311688312	0.833333333333333	GO:0016896	orthogroups_from_Hs2-transferred_GO-reduced	exoribonuclease_activity,_producing_5'-phosphomonoesters	6852
query_1	TRUE	0.0209063412902576	57	3696	44	0.0119047619047619	0.771929824561403	GO:0000245	orthogroups_from_Hs2-transferred_GO-reduced	spliceosomal_complex_assembly	6852
query_1	TRUE	0.021226984468335	54	3696	42	0.0113636363636364	0.777777777777778	GO:0000502	orthogroups_from_Hs2-transferred_GO-reduced	proteasome_complex	6852
query_1	TRUE	0.021226984468335	243	3696	158	0.0427489177489178	0.650205761316872	GO:0016236	orthogroups_from_Hs2-transferred_GO-reduced	macroautophagy	6852
query_1	TRUE	0.0220480182012907	29	3696	25	0.00676406926406926	0.862068965517241	GO:0006623	orthogroups_from_Hs2-transferred_GO-reduced	protein_targeting_to_vacuole	6852
query_1	TRUE	0.025653273080135	32	3696	27	0.00730519480519481	0.84375	GO:0072666	orthogroups_from_Hs2-transferred_GO-reduced	establishment_of_protein_localization_to_vacuole	6852
query_1	TRUE	0.0260394292870062	185	3696	123	0.0332792207792208	0.664864864864865	GO:0016192	orthogroups_from_Hs2-transferred_GO-reduced	vesicle-mediated_transport	6852
query_1	TRUE	0.0270108816189822	116	3696	81	0.0219155844155844	0.698275862068966	GO:0006406	orthogroups_from_Hs2-transferred_GO-reduced	mRNA_export_from_nucleus	6852
query_1	TRUE	0.0270340939042422	13	3696	13	0.00351731601731602	1	GO:0000460	orthogroups_from_Hs2-transferred_GO-reduced	maturation_of_5.8S_rRNA	6852
query_1	TRUE	0.0270340939042422	59	3696	45	0.0121753246753247	0.76271186440678	GO:0048208	orthogroups_from_Hs2-transferred_GO-reduced	COPII_vesicle_coating	6852
query_1	TRUE	0.0270340939042422	13	3696	13	0.00351731601731602	1	GO:0099022	orthogroups_from_Hs2-transferred_GO-reduced	vesicle_tethering	6852
query_1	TRUE	0.0270340939042422	25	3696	22	0.00595238095238095	0.88	GO:0000375	orthogroups_from_Hs2-transferred_GO-reduced	RNA_splicing,_via_transesterification_reactions	6852
query_1	TRUE	0.0270340939042422	35	3696	29	0.00784632034632035	0.828571428571429	GO:0071007	orthogroups_from_Hs2-transferred_GO-reduced	U2-type_catalytic_step_2_spliceosome	6852
query_1	TRUE	0.0297252838574088	41	3696	33	0.00892857142857143	0.804878048780488	GO:0016592	orthogroups_from_Hs2-transferred_GO-reduced	mediator_complex	6852
query_1	TRUE	0.0298468671661939	47	3696	37	0.0100108225108225	0.787234042553192	GO:0097747	orthogroups_from_Hs2-transferred_GO-reduced	RNA_polymerase_activity	6852
query_1	TRUE	0.0385737323037732	220	3696	143	0.0386904761904762	0.65	GO:0015931	orthogroups_from_Hs2-transferred_GO-reduced	nucleobase-containing_compound_transport	6852
query_1	TRUE	0.0386121662416452	104	3696	73	0.0197510822510823	0.701923076923077	GO:0004386	orthogroups_from_Hs2-transferred_GO-reduced	helicase_activity	6852
query_1	TRUE	0.0423292334091471	77	3696	56	0.0151515151515152	0.727272727272727	GO:0032006	orthogroups_from_Hs2-transferred_GO-reduced	regulation_of_TOR_signaling	6852
query_1	TRUE	0.0431547160626948	43	3696	34	0.0091991341991342	0.790697674418605	GO:0051123	orthogroups_from_Hs2-transferred_GO-reduced	RNA_polymerase_II_preinitiation_complex_assembly	6852
query_1	TRUE	0.0431547160626948	378	3696	235	0.0635822510822511	0.621693121693122	GO:0010498	orthogroups_from_Hs2-transferred_GO-reduced	proteasomal_protein_catabolic_process	6852
query_1	TRUE	0.0435712796053964	137	3696	93	0.0251623376623377	0.678832116788321	GO:0043161	orthogroups_from_Hs2-transferred_GO-reduced	proteasome-mediated_ubiquitin-dependent_protein_catabolic_process	6852
query_1	TRUE	0.0451068226095555	187	3696	123	0.0332792207792208	0.657754010695187	GO:0050658	orthogroups_from_Hs2-transferred_GO-reduced	RNA_transport	6852
query_1	TRUE	0.0455673121080936	12	3696	12	0.00324675324675325	1	GO:0030686	orthogroups_from_Hs2-transferred_GO-reduced	90S_preribosome	6852
query_1	TRUE	0.0455673121080936	12	3696	12	0.00324675324675325	1	GO:0071006	orthogroups_from_Hs2-transferred_GO-reduced	U2-type_catalytic_step_1_spliceosome	6852
query_1	TRUE	0.0455673121080936	172	3696	114	0.0308441558441558	0.662790697674419	GO:0043624	orthogroups_from_Hs2-transferred_GO-reduced	cellular_protein_complex_disassembly	6852
query_1	TRUE	0.0455673121080936	12	3696	12	0.00324675324675325	1	GO:0000974	orthogroups_from_Hs2-transferred_GO-reduced	Prp19_complex	6852
query_1	TRUE	0.0470493431686215	71	3696	52	0.0140692640692641	0.732394366197183	GO:0007032	orthogroups_from_Hs2-transferred_GO-reduced	endosome_organization	6852
query_1	TRUE	0.0470493431686215	71	3696	52	0.0140692640692641	0.732394366197183	GO:0008565	orthogroups_from_Hs2-transferred_GO-reduced	protein_transporter_activity	6852
query_1	TRUE	0.0480229519213773	27	3696	23	0.00622294372294372	0.851851851851852	GO:0006400	orthogroups_from_Hs2-transferred_GO-reduced	tRNA_modification	6852
